# Variant-resolved prediction of context-specific isoform variation with a graph-based attention model

**DOI:** 10.1101/2025.09.18.677148

**Authors:** Aviya Litman, Zhicheng Pan, Ksenia Sokolova, Joyce Fang, Tess Marvin, Natalie Sauerwald, Christopher Y. Park, Chandra L. Theesfeld, Olga G. Troyanskaya

## Abstract

In eukaryotes, most genes produce multiple transcript isoforms that diversify the transcriptome and proteome, serving as a key mechanism of functional regulation. Genetic variation can disrupt the RNA processing signals that shape isoform structure and abundance, yet modeling these effects at full-length isoform resolution remains challenging due to the complexity of transcript regulation. Here, we introduce Otari, an attention-based graph neural network framework trained on the human genomic sequence and long-read transcriptomes across 30 tissue types and brain regions. Otari predicts tissue-specific differential isoform abundance by integrating sequence-derived epigenetic and post-transcriptional signals, enabling isoform-resolved variant effect interpretation. Applied to large-scale variant datasets including an autism cohort, Otari uncovers patterns of isoform dysregulation undetectable at the gene level, such as variant-driven perturbations in isoform abundance and microexon usage implicated in autism pathophysiology. We provide Otari as a resource for powering isoform-level analyses across tissues at scale.
