## Supplemental Table for "Variant-resolved prediction of context-specific isoform variation with a graph-based attention model"

### Sheet: Sheet1
Supp. Table 1: Otari's performance across tissues and datasets
Dataset	Tissue	AUROC	AUPRC	Pearson's r
Gao et al. (FSM)	Brain	0.843703	0.827754	0.576045
Gao et al. (FSM)	Cerebellum	0.839367	0.810383	0.572974
Gao et al. (FSM)	Cerebral_Cortex	0.83664	0.823098	0.567411
Gao et al. (FSM)	Corpus_Callosum	0.854899	0.839026	0.585645
Gao et al. (FSM)	Fetal_Brain	0.835032	0.825648	0.565664
Gao et al. (FSM)	Fetal_Spinal_Cord	0.871218	0.874665	0.61382
Gao et al. (FSM)	Frontal_Lobe	0.837205	0.828115	0.558727
Gao et al. (FSM)	Hippocampus	0.820334	0.812942	0.537939
Gao et al. (FSM)	Medulla_Oblongata	0.827947	0.82195	0.555266
Gao et al. (FSM)	Pons	0.842082	0.841054	0.572333
Gao et al. (FSM)	Spinal_Cord	0.844494	0.835129	0.566149
Gao et al. (FSM)	Temporal_Lobe	0.834468	0.829018	0.560535
Gao et al. (FSM)	Thalamus	0.837044	0.825899	0.5645
Gao et al. (FSM)	bladder	0.863549	0.847483	0.613701
Gao et al. (FSM)	blood	0.83838	0.75684	0.563277
Gao et al. (FSM)	colon	0.850961	0.82773	0.587345
Gao et al. (FSM)	heart	0.796276	0.747364	0.541898
Gao et al. (FSM)	kidney	0.844475	0.798663	0.571357
Gao et al. (FSM)	liver	0.78237	0.729274	0.519107
Gao et al. (FSM)	lung	0.84599	0.830045	0.567934
Gao et al. (FSM)	ovary	0.84422	0.798564	0.57727
Gao et al. (FSM)	pancreas	0.822569	0.774469	0.568543
Gao et al. (FSM)	prostate	0.843906	0.828846	0.566251
Gao et al. (FSM)	skeletal_muscle	0.834151	0.772816	0.572953
Gao et al. (FSM)	spleen	0.83861	0.80351	0.56751
Gao et al. (FSM)	stomach	0.823729	0.789528	0.552452
Gao et al. (FSM)	testis	0.763281	0.804958	0.418761
Gao et al. (FSM)	thyroid	0.850621	0.822364	0.58737
Gao et al. (FSM)	Caudate_Nucleus	0.829103	0.814673	0.553561
Gao et al. (FSM)	small_intestine	0.845236	0.828	0.572268
Gao et al. (Novel)	Brain	0.684492	0.572338	0.347825
Gao et al. (Novel)	Caudate_Nucleus	0.660297	0.551141	0.311268
Gao et al. (Novel)	Cerebellum	0.693125	0.564966	0.355698
Gao et al. (Novel)	Cerebral_Cortex	0.689687	0.605932	0.361777
Gao et al. (Novel)	Corpus_Callosum	0.692454	0.616815	0.365381
Gao et al. (Novel)	Fetal_Brain	0.702769	0.603413	0.381026
Gao et al. (Novel)	Fetal_Spinal_Cord	0.716251	0.699925	0.418697
Gao et al. (Novel)	Frontal_Lobe	0.686207	0.60264	0.352321
Gao et al. (Novel)	Hippocampus	0.666474	0.56896	0.322084
Gao et al. (Novel)	Medulla_Oblongata	0.679859	0.580326	0.347474
Gao et al. (Novel)	Pons	0.689998	0.585742	0.359224
Gao et al. (Novel)	Spinal_Cord	0.689163	0.610028	0.362974
Gao et al. (Novel)	Temporal_Lobe	0.679246	0.591588	0.345902
Gao et al. (Novel)	Thalamus	0.691802	0.599413	0.365704
Gao et al. (Novel)	bladder	0.743844	0.67306	0.455218
Gao et al. (Novel)	blood	0.74401	0.590192	0.424924
Gao et al. (Novel)	colon	0.731266	0.613292	0.424334
Gao et al. (Novel)	heart	0.713335	0.462274	0.346024
Gao et al. (Novel)	kidney	0.705239	0.560885	0.362859
Gao et al. (Novel)	liver	0.687053	0.428989	0.303463
Gao et al. (Novel)	lung	0.712676	0.622604	0.391726
Gao et al. (Novel)	ovary	0.728926	0.608883	0.419182
Gao et al. (Novel)	pancreas	0.715232	0.486922	0.354881
Gao et al. (Novel)	prostate	0.7164	0.667354	0.409836
Gao et al. (Novel)	skeletal_muscle	0.723747	0.50122	0.364733
Gao et al. (Novel)	small_intestine	0.73348	0.653811	0.439859
Gao et al. (Novel)	spleen	0.704372	0.594856	0.380812
Gao et al. (Novel)	stomach	0.705875	0.537715	0.373109
Gao et al. (Novel)	testis	0.596677	0.595145	0.186775
Gao et al. (Novel)	thyroid	0.716025	0.610325	0.399359
Glinos et al. (FSM)	Brain - Cerebellar Hemisphere	0.738804	0.791017	0.452703
Glinos et al. (FSM)	Brain - Frontal Cortex (BA9)	0.694829	0.724544	0.440091
Glinos et al. (FSM)	Brain - Caudate (basal ganglia)	0.70055	0.6225	0.418671
Glinos et al. (FSM)	Lung	0.768225	0.8145	0.497376
Glinos et al. (FSM)	Heart - Atrial Appendage	0.751525	0.785185	0.502295
Glinos et al. (FSM)	Muscle - Skeletal	0.773592	0.760038	0.499403
Glinos et al. (FSM)	Liver	0.747181	0.763256	0.47499
Glinos et al. (FSM)	Pancreas	0.721697	0.576524	0.438077
Leung et al. (FSM)	AdultCTX	0.633267	0.790388	0.167465
Leung et al. (FSM)	FetalCTX	0.680525	0.784205	0.243535
